# cellstruct: Metrics scores to quantify the biological preservation between two embeddings

**DOI:** 10.1101/2023.11.13.566337

**Authors:** Jui Wan Loh, John F. Ouyang

**Author notes:** **Address for correspondence and reprint requests:** Dr. John F. Ouyang, PhD, Centre for Computational Biology; Programme in Cardiovascular and Metabolic Disorders, Duke-NUS Medical School, 8 College Rd, Singapore 169857.

## Abstract

Single-cell transcriptomics (scRNA-seq) is extensively applied in uncovering biological heterogeneity. There are different dimensionality reduction techniques, but it is unclear which method works best in preserving biological information when creating a two-dimensional embedding. Therefore, we implemented cellstruct, which calculates three metrics scores to quantify the global or local biological similarity between a two-dimensional and its corresponding higher-dimensional PCA embeddings at either single-cell or cluster level. These scores pinpoint cell populations with low biological information preservation, in addition to visualizing the cell-cell or cluster-cluster relationships in the PCA embedding. Two study cases illustrate the usefulness of cellstruct in exploratory data analysis.
