## Supplementary material for "cellstruct: Metrics scores to quantify the biological preservation between two embeddings": Table S1

### Sheet: Sheet1
Table S1. Number of cells for each group detected in different patient severity level.
	GroupA	GroupB	GroupC	GroupD	Total
Floor.NonVent	77	0	0	321	398
ICU.NonVent	93	53	84	219	449
ICU.Vent	407	41	70	292	810
Total	577	94	154	832	1657
