## Supplementary material for "cellstruct: Metrics scores to quantify the biological preservation between two embeddings": Table S2

### Sheet: Sheet1
Table S2. Number of cells for each sample in each COVID-CD14 Monocyte group.
	C1 A	C1 B	C2	C3	C4	C5	C6	C7	Total
GroupA	45	201	33	166	26	15	14	77	577
GroupB	30	17	1	1	14	22	9	0	94
GroupC	71	20	0	0	42	13	8	0	154
GroupD	182	136	5	65	78	32	13	321	832
Total	328	374	39	232	160	82	44	398	1657
