## Supplementary material for "cellstruct: Metrics scores to quantify the biological preservation between two embeddings": Table S3

### Sheet: cellCounts
Table S3. Number of trustworthy, dubious, and neither cells classified by scDEED and cellstruct respectively.
Method-Embedding	Trustworthy cells	Dubious cells	Neither cells	Simulated datasets		*neither cells are cells that are statistically neither trustworthy nor dubious
scDEED-tSNE	6910	35	271	1
scDEED-UMAP	7110	2	104	1
cellstruct-tSNE	6900	0	316	1
cellstruct-UMAP	6595	0	621	1
scDEED-tSNE	6849	34	333	2
scDEED-UMAP	7136	4	76	2
cellstruct-tSNE	4969	0	2247	2
cellstruct-UMAP	6076	0	1140	2
scDEED-tSNE	6832	92	292	3
scDEED-UMAP	7113	4	99	3
cellstruct-tSNE	5211	0	2005	3
cellstruct-UMAP	5718	0	1498	3
scDEED-tSNE	7018	24	174	4
scDEED-UMAP	7118	5	93	4
cellstruct-tSNE	6975	0	241	4
cellstruct-UMAP	5830	0	1386	4
scDEED-tSNE	6937	59	220	5
scDEED-UMAP	7038	5	173	5
cellstruct-tSNE	6410	0	806	5
cellstruct-UMAP	5262	0	1954	5
scDEED-tSNE	6900	55	261	6
scDEED-UMAP	7120	5	91	6
cellstruct-tSNE	5234	0	1982	6
cellstruct-UMAP	5859	0	1357	6
scDEED-tSNE	6978	36	202	7
scDEED-UMAP	7095	10	111	7
cellstruct-tSNE	7109	0	107	7
cellstruct-UMAP	6351	0	865	7
scDEED-tSNE	6939	58	219	8
scDEED-UMAP	7117	1	98	8
cellstruct-tSNE	6931	0	285	8
cellstruct-UMAP	5548	0	1668	8
scDEED-tSNE	7022	26	168	9
scDEED-UMAP	7138	2	76	9
cellstruct-tSNE	7192	0	24	9
cellstruct-UMAP	5867	0	1349	9
scDEED-tSNE	7057	8	151	10
scDEED-UMAP	7136	3	77	10
cellstruct-tSNE	6908	0	308	10
cellstruct-UMAP	4841	0	2375	10
scDEED-tSNE	6699	145	372	11
scDEED-UMAP	7100	4	112	11
cellstruct-tSNE	5717	0	1499	11
cellstruct-UMAP	6646	0	570	11
scDEED-tSNE	6971	37	208	12
scDEED-UMAP	6978	11	227	12
cellstruct-tSNE	7143	0	73	12
cellstruct-UMAP	7018	0	198	12
scDEED-tSNE	6902	84	230	13
scDEED-UMAP	7087	3	126	13
cellstruct-tSNE	7022	0	194	13
cellstruct-UMAP	6190	0	1026	13
scDEED-tSNE	6955	47	214	14
scDEED-UMAP	7096	4	116	14
cellstruct-tSNE	6521	0	695	14
cellstruct-UMAP	5495	0	1721	14
scDEED-tSNE	6833	32	351	15
scDEED-UMAP	7080	2	134	15
cellstruct-tSNE	6538	0	678	15
cellstruct-UMAP	5703	0	1513	15
scDEED-tSNE	6911	60	245	16
scDEED-UMAP	7128	3	85	16
cellstruct-tSNE	7088	0	128	16
cellstruct-UMAP	5630	0	1586	16
scDEED-tSNE	6962	22	232	17
scDEED-UMAP	7166	2	48	17
cellstruct-tSNE	7000	0	216	17
cellstruct-UMAP	6647	0	569	17
scDEED-tSNE	6959	48	209	18
scDEED-UMAP	7054	2	160	18
cellstruct-tSNE	5734	0	1482	18
cellstruct-UMAP	6157	0	1059	18
scDEED-tSNE	6899	63	254	19
scDEED-UMAP	7122	3	91	19
cellstruct-tSNE	6870	0	346	19
cellstruct-UMAP	5959	0	1257	19
scDEED-tSNE	7002	10	204	20
scDEED-UMAP	7158	1	57	20
cellstruct-tSNE	6711	0	505	20
cellstruct-UMAP	5344	0	1872	20
