## Supplementary material for "cellstruct: Metrics scores to quantify the biological preservation between two embeddings": Table S4

### Sheet: Sheet1
Table S4. Differential genes expression analysis among four monocyte groups detected in 20% of COVID-CD14 Monocytes.
p_val	avg_log2FC	pct.1	pct.2	p_val_adj	cluster	gene
2.12478e-204	1.2591	1	0.987	5.60114e-200	GroupA	S100A9
2.40108e-203	1.35935	1	0.977	6.32947e-199	GroupA	S100A8
8.58336e-114	1.42243	0.945	0.583	2.26266e-109	GroupA	S100A12
5.11905e-63	0.849653	0.92	0.694	1.34943e-58	GroupA	PLBD1
8.13175e-57	0.796508	0.666	0.303	2.14361e-52	GroupA	CYP1B1
6.0016e-52	0.555896	0.581	0.224	1.58208e-47	GroupA	C19orf59
2.29929e-51	0.601911	0.882	0.603	6.06115e-47	GroupA	CTSD
6.51801e-46	0.609491	0.745	0.426	1.71821e-41	GroupA	CLU
2.49009e-43	0.527631	0.99	0.925	6.56412e-39	GroupA	VIM
1.7138e-41	0.527348	0.998	0.968	4.51774e-37	GroupA	VCAN
1.98161e-37	0.426467	0.357	0.099	5.22373e-33	GroupA	HP
9.13479e-37	0.489037	0.936	0.796	2.40802e-32	GroupA	PKM
2.51566e-36	0.529697	0.891	0.701	6.63152e-32	GroupA	TSPO
6.67194e-36	0.510786	0.955	0.829	1.75879e-31	GroupA	MNDA
5.84764e-32	0.391873	0.432	0.17	1.5415e-27	GroupA	PADI4
1.14739e-30	0.427476	0.953	0.809	3.02462e-26	GroupA	TKT
8.24591e-30	0.449159	0.771	0.536	2.1737e-25	GroupA	MEGF9
9.13135e-30	0.429146	0.948	0.83	2.40711e-25	GroupA	S100A6
4.04852e-29	0.465298	0.915	0.767	1.06723e-24	GroupA	SELL
1.14127e-28	0.379759	0.584	0.306	3.00851e-24	GroupA	CD55
1.15343e-28	0.433348	0.449	0.199	3.04056e-24	GroupA	FAM101B
1.39979e-28	0.422244	0.99	0.956	3.68999e-24	GroupA	LYZ
1.7933e-28	0.395756	0.536	0.271	4.72732e-24	GroupA	EMB
2.74634e-28	0.471363	0.804	0.591	7.23962e-24	GroupA	LGALS1
5.1195e-27	0.410447	0.932	0.758	1.34955e-22	GroupA	NCF2
6.92974e-27	0.399684	0.934	0.762	1.82675e-22	GroupA	S100A4
2.7521e-26	0.419493	0.806	0.598	7.2548e-22	GroupA	SERPINB1
7.95978e-26	0.376589	0.988	0.922	2.09828e-21	GroupA	FCN1
3.59669e-25	0.392816	0.666	0.427	9.48123e-21	GroupA	METTL9
5.66908e-25	0.403377	0.65	0.41	1.49443e-20	GroupA	CKAP4
2.58123e-24	0.348402	0.724	0.479	6.80438e-20	GroupA	PGD
3.24525e-24	0.365728	0.638	0.386	8.55481e-20	GroupA	DYSF
1.84878e-23	0.35401	0.487	0.251	4.87358e-19	GroupA	F5
2.58864e-23	0.299045	1	0.969	6.82391e-19	GroupA	ACTB
2.60243e-23	0.368429	0.95	0.846	6.86027e-19	GroupA	ACTG1
8.42283e-23	0.357645	0.527	0.29	2.22034e-18	GroupA	MAPK14
1.45066e-22	0.325388	0.418	0.201	3.82408e-18	GroupA	NFE2
3.75652e-22	0.369753	0.69	0.457	9.90256e-18	GroupA	SLC2A3
4.55924e-22	0.340233	0.534	0.299	1.20186e-17	GroupA	GCA
7.03724e-22	0.380426	0.761	0.549	1.85509e-17	GroupA	IL17RA
8.05948e-22	0.316622	0.579	0.345	2.12456e-17	GroupA	CAPG
3.37728e-20	0.409132	0.662	0.428	8.90284e-16	GroupA	JUN
7.50562e-20	0.353678	0.804	0.632	1.97856e-15	GroupA	CD36
1.24258e-19	0.316555	0.515	0.294	3.27557e-15	GroupA	C5AR1
1.53469e-19	0.268544	0.281	0.109	4.0456e-15	GroupA	ALOX5AP
1.9212e-19	0.315656	0.979	0.914	5.06447e-15	GroupA	APLP2
2.01648e-19	0.310197	0.894	0.745	5.31564e-15	GroupA	ARPC1B
5.0932e-19	0.303342	0.418	0.219	1.34262e-14	GroupA	NCF4
1.01244e-18	0.322072	0.695	0.475	2.66889e-14	GroupA	CDC42EP3
1.60038e-18	0.309847	0.752	0.534	4.21877e-14	GroupA	ITGAM
3.32166e-18	0.313812	0.906	0.774	8.75622e-14	GroupA	ENO1
6.28993e-18	0.322651	0.544	0.34	1.65809e-13	GroupA	ANPEP
6.48295e-18	0.295506	0.494	0.285	1.70897e-13	GroupA	CR1
7.0715e-18	0.296484	0.563	0.355	1.86412e-13	GroupA	RTN3
2.1516e-17	0.278282	0.749	0.532	5.67184e-13	GroupA	TALDO1
1.0257e-16	0.324461	0.61	0.405	2.70385e-12	GroupA	LTA4H
1.04416e-16	0.292215	0.951	0.836	2.75251e-12	GroupA	GRN
1.25562e-16	0.281345	0.685	0.484	3.30994e-12	GroupA	GLIPR2
1.58852e-16	0.31804	0.523	0.328	4.1875e-12	GroupA	HMGB2
1.63391e-16	0.275389	0.655	0.453	4.30715e-12	GroupA	SH3BGRL3
1.70056e-16	0.276357	0.454	0.26	4.48286e-12	GroupA	RAB27A
1.90811e-16	0.300668	0.879	0.724	5.02996e-12	GroupA	ARHGDIB
5.57478e-16	0.278602	0.735	0.562	1.46957e-11	GroupA	RASSF2
5.98789e-16	0.289563	0.821	0.659	1.57847e-11	GroupA	ALDOA
8.42525e-16	0.298854	0.376	0.204	2.22098e-11	GroupA	ASGR2
1.79477e-15	0.307256	0.804	0.652	4.7312e-11	GroupA	FPR1
2.6165e-15	0.299689	0.527	0.327	6.89735e-11	GroupA	RNASE2
3.42934e-15	0.252433	0.631	0.432	9.04008e-11	GroupA	CTSA
8.13319e-15	0.263668	0.951	0.85	2.14399e-10	GroupA	MYL6
6.46553e-14	0.257775	0.504	0.325	1.70438e-09	GroupA	BST1
1.34169e-13	0.258967	0.594	0.406	3.53682e-09	GroupA	PTAFR
6.11987e-13	0.265754	0.894	0.769	1.61326e-08	GroupA	YWHAB
8.0305e-13	0.283713	0.723	0.567	2.11692e-08	GroupA	RAB31
2.62145e-12	0.26171	0.575	0.398	6.91041e-08	GroupA	SLC11A1
2.63545e-12	0.28741	0.263	0.132	6.9473e-08	GroupA	RETN
4.02941e-12	0.281227	0.672	0.482	1.06219e-07	GroupA	RGS2
5.23043e-12	0.253478	0.52	0.347	1.37879e-07	GroupA	IGF2R
8.10643e-12	0.286913	0.853	0.738	2.13694e-07	GroupA	ANXA1
9.47683e-12	0.294449	0.972	0.916	2.49819e-07	GroupA	CYBB
1.17486e-11	0.250187	0.912	0.772	3.09704e-07	GroupA	CAP1
8.06408e-33	1.42788	0.957	0.554	2.12577e-28	GroupB	IFI27
2.93733e-26	1.00755	0.989	0.662	7.74311e-22	GroupB	IFITM3
1.0098e-25	0.842048	0.926	0.484	2.66194e-21	GroupB	IFI6
1.44762e-25	0.942759	0.862	0.425	3.81608e-21	GroupB	CD163
1.59149e-24	0.734846	0.809	0.312	4.19534e-20	GroupB	SIGLEC1
2.84459e-24	1.05508	0.894	0.514	7.49863e-20	GroupB	MX1
1.47758e-23	0.80424	0.851	0.43	3.89504e-19	GroupB	MX2
3.45045e-23	0.727744	1	0.933	9.09573e-19	GroupB	APLP2
1.53469e-22	1.04019	1	0.965	4.0456e-18	GroupB	LYZ
1.46952e-21	0.808099	0.84	0.46	3.87381e-17	GroupB	OAS2
2.06012e-21	0.875666	0.83	0.45	5.43069e-17	GroupB	OAS3
7.48773e-21	0.755433	1	0.977	1.97384e-16	GroupB	VCAN
3.36925e-19	0.689779	0.809	0.393	8.88168e-15	GroupB	IFI44L
1.43086e-18	0.562599	0.319	0.068	3.7719e-14	GroupB	RNASE1
2.70072e-17	0.847378	0.979	0.761	7.11937e-13	GroupB	PLBD1
5.33508e-17	0.569637	0.521	0.181	1.40638e-12	GroupB	IFIT1
1.52824e-16	0.705965	0.989	0.808	4.0286e-12	GroupB	SELL
6.80629e-16	0.563044	0.734	0.356	1.79421e-11	GroupB	SAMD9L
7.16326e-16	0.532711	1	0.956	1.88831e-11	GroupB	ITGB2
1.23369e-15	0.593143	1	0.865	3.25214e-11	GroupB	MNDA
1.8528e-15	0.581044	0.926	0.567	4.88417e-11	GroupB	XAF1
2.41941e-15	0.632499	0.777	0.463	6.3778e-11	GroupB	PARP14
1.08208e-14	0.534349	1	0.932	2.85246e-10	GroupB	CYBB
1.71352e-14	0.277409	0.266	0.058	4.51701e-10	GroupB	JUP
1.74822e-14	0.622447	0.798	0.478	4.60847e-10	GroupB	ACSL1
2.59951e-14	0.656216	0.628	0.292	6.85258e-10	GroupB	IFIT3
1.23159e-13	0.660589	0.681	0.343	3.24659e-09	GroupB	ISG15
1.46224e-13	0.381704	0.436	0.147	3.8546e-09	GroupB	CMPK2
2.85909e-13	0.557131	0.989	0.855	7.53683e-09	GroupB	CTSB
4.27859e-13	0.577057	0.723	0.377	1.12788e-08	GroupB	RNASE2
6.0749e-13	0.449008	1	0.997	1.60141e-08	GroupB	HLA-B
8.18811e-13	0.429328	0.287	0.076	2.15847e-08	GroupB	MPO
8.84246e-13	0.57451	0.926	0.746	2.33096e-08	GroupB	ANXA2
1.19049e-12	0.407394	1	0.973	3.13824e-08	GroupB	LCP1
1.89244e-12	0.489166	0.713	0.376	4.98865e-08	GroupB	COPA
2.14384e-12	0.514043	0.872	0.614	5.65137e-08	GroupB	EMILIN2
2.18176e-12	0.519973	1	0.869	5.75132e-08	GroupB	GRN
2.22776e-12	0.260333	0.223	0.049	5.87261e-08	GroupB	SPARC
2.2542e-12	0.431033	1	0.984	5.94231e-08	GroupB	S100A8
2.55576e-12	0.424684	0.67	0.333	6.73723e-08	GroupB	P4HB
5.69388e-12	0.483607	0.638	0.318	1.50096e-07	GroupB	IFI44
5.90884e-12	0.414969	0.468	0.183	1.55763e-07	GroupB	RSAD2
2.72801e-11	0.419195	1	0.991	7.1913e-07	GroupB	S100A9
3.89923e-11	0.493883	0.628	0.309	1.02788e-06	GroupB	OAS1
3.99814e-11	0.381507	0.564	0.256	1.05395e-06	GroupB	LY6E
4.32439e-11	0.494935	0.947	0.761	1.13995e-06	GroupB	MPEG1
5.28027e-11	0.510039	0.809	0.489	1.39193e-06	GroupB	HSPA5
9.64444e-11	0.34205	1	0.994	2.54237e-06	GroupB	PSAP
1.13143e-10	0.40419	1	0.978	2.98255e-06	GroupB	ACTB
1.3437e-10	0.334774	0.553	0.251	3.54213e-06	GroupB	HEXB
1.57815e-10	0.551801	0.979	0.837	4.16015e-06	GroupB	CD14
1.85604e-10	0.503001	0.883	0.621	4.89271e-06	GroupB	KCTD12
2.28393e-10	0.525347	0.628	0.338	6.02067e-06	GroupB	CALR
3.02766e-10	0.482144	0.511	0.238	7.98123e-06	GroupB	APOBEC3A
3.28932e-10	0.41902	0.798	0.486	8.67097e-06	GroupB	IFI16
3.66001e-10	0.360368	0.426	0.164	9.64816e-06	GroupB	IFIT2
6.1853e-10	0.436274	0.947	0.768	1.63051e-05	GroupB	ANXA1
6.54934e-10	0.486047	0.798	0.521	1.72647e-05	GroupB	CAPN2
9.34814e-10	0.308385	0.5	0.219	2.46426e-05	GroupB	BST2
1.38728e-09	0.43234	0.968	0.824	3.657e-05	GroupB	TPM3
1.56573e-09	0.51557	0.915	0.763	4.12742e-05	GroupB	RNF213
1.95281e-09	0.264902	0.372	0.14	5.1478e-05	GroupB	HELZ2
2.75977e-09	0.385722	0.606	0.328	7.27504e-05	GroupB	GM2A
3.06109e-09	0.423081	0.883	0.646	8.06934e-05	GroupB	ADAR
4.58698e-09	0.424236	0.83	0.548	0.000120917	GroupB	PGD
5.81235e-09	0.500192	0.936	0.783	0.000153219	GroupB	TYMP
9.69677e-09	0.375982	0.904	0.651	0.000255616	GroupB	LGALS1
9.91587e-09	0.398401	0.617	0.357	0.000261392	GroupB	DDX60L
1.10743e-08	0.412111	0.936	0.813	0.00029193	GroupB	ENO1
2.19087e-08	0.396215	0.979	0.837	0.000577535	GroupB	PKM
2.73374e-08	0.405109	0.862	0.633	0.00072064	GroupB	GAPDH
2.84106e-08	0.292249	0.553	0.273	0.000748932	GroupB	EIF2AK2
4.13562e-08	0.356646	0.936	0.818	0.00109019	GroupB	IQGAP1
4.21753e-08	0.301647	0.574	0.303	0.00111178	GroupB	RPN2
5.49129e-08	0.401165	0.872	0.658	0.00144756	GroupB	SERPINB1
5.93528e-08	0.427971	0.702	0.46	0.0015646	GroupB	DYSF
5.93582e-08	0.375189	0.702	0.431	0.00156474	GroupB	FKBP5
7.15243e-08	0.285837	0.34	0.139	0.00188545	GroupB	MS4A4A
7.5113e-08	0.259916	0.362	0.148	0.00198005	GroupB	HK2
7.67145e-08	0.380913	0.457	0.232	0.00202227	GroupB	CUL1
1.01833e-07	0.255255	0.34	0.136	0.00268442	GroupB	LGALS3BP
1.07659e-07	0.357718	0.883	0.647	0.00283801	GroupB	H2AFY
1.32112e-07	0.328082	0.585	0.324	0.0034826	GroupB	LMNB1
1.76807e-07	0.454192	0.553	0.322	0.00466081	GroupB	CES1
1.90783e-07	0.32183	0.574	0.325	0.00502923	GroupB	PLSCR1
1.95603e-07	0.352061	0.67	0.425	0.00515629	GroupB	BLVRA
2.52357e-07	0.30528	0.362	0.161	0.00665237	GroupB	OASL
2.77909e-07	0.323093	0.468	0.244	0.00732596	GroupB	IRF7
3.4373e-07	0.379281	0.883	0.681	0.00906106	GroupB	CD36
4.58017e-07	0.307831	0.628	0.373	0.0120738	GroupB	BST1
4.95257e-07	0.328532	0.745	0.479	0.0130555	GroupB	CKAP4
5.26636e-07	0.276422	0.596	0.334	0.0138826	GroupB	DPYSL2
6.52761e-07	0.314209	0.574	0.329	0.0172074	GroupB	LAT2
6.75083e-07	0.347266	0.819	0.598	0.0177959	GroupB	ITGAM
7.10998e-07	0.338298	0.585	0.337	0.0187426	GroupB	CCR1
7.16051e-07	0.269532	0.383	0.178	0.0188758	GroupB	RNASE6
7.29678e-07	0.340137	0.564	0.344	0.019235	GroupB	STAT2
8.96476e-07	0.350038	0.606	0.369	0.023632	GroupB	PARP9
9.39006e-07	0.393301	0.915	0.782	0.0247531	GroupB	TLN1
9.48386e-07	0.357016	0.936	0.784	0.0250004	GroupB	SERPINA1
9.91168e-07	0.403175	0.766	0.523	0.0261282	GroupB	CLU
1.00337e-06	0.348629	0.66	0.422	0.0264498	GroupB	PDIA3
1.11082e-06	0.336111	0.851	0.639	0.0292823	GroupB	CD63
1.18001e-06	0.325301	0.872	0.696	0.0311062	GroupB	GPX1
1.27899e-06	0.31346	0.67	0.441	0.0337155	GroupB	TNFSF13B
1.449e-06	0.34441	0.702	0.489	0.038197	GroupB	CTSA
1.47183e-06	0.285386	0.415	0.209	0.0387989	GroupB	APP
1.65272e-51	1.46374	0.948	0.539	4.35673e-47	GroupC	IFI27
2.28218e-44	1.08075	0.994	0.648	6.01605e-40	GroupC	IFITM3
3.84701e-39	0.842878	0.909	0.426	1.01411e-34	GroupC	OAS3
4.34533e-39	0.634197	0.597	0.16	1.14547e-34	GroupC	IFIT1
1.46669e-35	0.93653	0.89	0.499	3.86634e-31	GroupC	MX1
5.20123e-32	0.65657	0.747	0.299	1.3711e-27	GroupC	SIGLEC1
1.40427e-30	0.815197	0.74	0.323	3.70178e-26	GroupC	ISG15
2.29851e-29	0.718675	0.682	0.273	6.05911e-25	GroupC	IFIT3
2.64535e-29	0.718864	0.812	0.417	6.97341e-25	GroupC	MX2
2.87754e-29	0.710795	0.89	0.47	7.58547e-25	GroupC	IFI6
3.02829e-29	0.669859	0.812	0.377	7.98289e-25	GroupC	IFI44L
2.0122e-28	0.651254	0.5	0.152	5.30437e-24	GroupC	OTOF
7.91407e-24	0.632997	0.831	0.446	2.08623e-19	GroupC	OAS2
7.3865e-22	0.508118	0.487	0.17	1.94716e-17	GroupC	RSAD2
3.56007e-21	0.619198	0.864	0.56	9.38469e-17	GroupC	XAF1
2.04173e-20	0.521482	0.935	0.631	5.38221e-16	GroupC	ADAR
5.23402e-20	0.362004	0.422	0.136	1.37974e-15	GroupC	CMPK2
1.06663e-19	0.568802	0.76	0.442	2.81175e-15	GroupC	IFITM2
2.10641e-17	0.34242	0.312	0.09	5.5527e-13	GroupC	SERPING1
4.84228e-17	0.32079	0.338	0.103	1.27647e-12	GroupC	HERC5
5.04305e-17	0.303331	0.312	0.09	1.3294e-12	GroupC	MT2A
1.9823e-16	0.343234	0.37	0.125	5.22554e-12	GroupC	LGALS3BP
5.23652e-16	0.476251	0.656	0.349	1.3804e-11	GroupC	SAMD9L
8.02292e-16	0.275283	0.273	0.075	2.11492e-11	GroupC	IFITM1
2.68093e-15	0.421677	0.643	0.339	7.06721e-11	GroupC	TRIM22
4.11814e-15	0.444544	0.643	0.351	1.08558e-10	GroupC	EPSTI1
4.62268e-15	0.487182	0.766	0.5	1.21858e-10	GroupC	CECR1
6.08625e-15	0.500968	0.961	0.774	1.6044e-10	GroupC	TYMP
8.79638e-15	0.410091	0.597	0.299	2.31881e-10	GroupC	OAS1
1.118e-14	0.50204	1	0.994	2.94715e-10	GroupC	PSAP
1.24332e-14	0.596086	0.552	0.285	3.27752e-10	GroupC	CSF1R
3.93286e-14	0.482784	0.604	0.329	1.03674e-09	GroupC	GIMAP4
4.22689e-14	0.517398	0.636	0.351	1.11425e-09	GroupC	ITGA4
7.03571e-14	0.263816	0.279	0.086	1.85468e-09	GroupC	SPATS2L
2.61741e-13	0.412267	1	0.997	6.89976e-09	GroupC	HLA-B
4.23171e-13	0.281574	0.234	0.067	1.11552e-08	GroupC	RNASE1
6.62712e-13	0.432937	1	0.963	1.74698e-08	GroupC	HLA-A
1.15488e-12	0.384371	0.214	0.06	3.04439e-08	GroupC	FCGR3B
1.23607e-12	0.465668	0.481	0.233	3.25841e-08	GroupC	MARCKS
1.28899e-12	0.306383	0.377	0.152	3.3979e-08	GroupC	IFI35
1.81018e-12	0.453521	0.948	0.754	4.7718e-08	GroupC	RNF213
2.71567e-12	0.450263	0.994	0.982	7.15877e-08	GroupC	FTL
2.72705e-12	0.405524	0.519	0.265	7.18878e-08	GroupC	EIF2AK2
3.10102e-12	0.318303	0.37	0.152	8.1746e-08	GroupC	OASL
3.26179e-12	0.451932	0.721	0.465	8.5984e-08	GroupC	TMEM123
3.65307e-12	0.329708	0.597	0.325	9.62986e-08	GroupC	LMO2
6.08137e-12	0.359482	1	0.955	1.60311e-07	GroupC	ITGB2
8.15415e-12	0.574813	0.649	0.43	2.14952e-07	GroupC	CD163
9.25745e-12	0.494146	0.922	0.816	2.44036e-07	GroupC	CD74
1.02959e-11	0.483609	0.89	0.782	2.71411e-07	GroupC	SERPINA1
1.09854e-11	0.365202	0.474	0.236	2.89585e-07	GroupC	SCARB2
1.33021e-11	0.299554	0.403	0.177	3.50657e-07	GroupC	IFIH1
1.52725e-11	0.314795	0.377	0.161	4.02599e-07	GroupC	SIGLEC10
6.4992e-11	0.550361	0.448	0.234	1.71325e-06	GroupC	APOBEC3A
7.5082e-11	0.502976	0.766	0.566	1.97924e-06	GroupC	HLA-DRB1
1.51809e-10	0.262268	0.318	0.128	4.00183e-06	GroupC	FAM46A
1.75981e-10	0.308527	0.468	0.235	4.63903e-06	GroupC	IRF7
1.81429e-10	0.311181	0.565	0.313	4.78265e-06	GroupC	IFI44
1.90003e-10	0.337941	0.571	0.324	5.00868e-06	GroupC	DTX3L
2.5192e-10	0.261664	0.325	0.133	6.64086e-06	GroupC	MS4A4A
2.89358e-10	0.342987	1	0.998	7.62776e-06	GroupC	B2M
3.77624e-10	0.350627	0.357	0.16	9.95455e-06	GroupC	IFIT2
5.24843e-10	0.36329	0.481	0.257	1.38354e-05	GroupC	SAMD9
8.28828e-10	0.276859	0.182	0.055	2.18487e-05	GroupC	APOBEC3B
9.10106e-10	0.342593	0.565	0.33	2.39913e-05	GroupC	LGALS9
1.4359e-09	0.30183	0.513	0.287	3.78517e-05	GroupC	ZYX
5.23762e-09	0.336334	0.558	0.336	0.000138069	GroupC	SCO2
5.44898e-09	0.354945	0.981	0.915	0.000143641	GroupC	HLA-C
5.97391e-09	0.325808	0.487	0.27	0.000157478	GroupC	SECTM1
1.02671e-08	0.379774	0.909	0.757	0.000270651	GroupC	MPEG1
1.0901e-08	0.364993	0.669	0.461	0.000287361	GroupC	PARP14
1.18775e-08	0.312274	0.578	0.362	0.000313103	GroupC	PARP9
1.62602e-08	0.272047	1	0.972	0.000428636	GroupC	LCP1
2.0113e-08	0.388239	0.539	0.339	0.000530199	GroupC	LILRB1
2.70864e-08	0.941582	0.279	0.131	0.000714024	GroupC	FCGR3A
5.09717e-08	0.277266	0.461	0.263	0.00134367	GroupC	UBE2L6
5.23272e-08	0.322806	1	0.93	0.0013794	GroupC	APLP2
5.97983e-08	0.253948	0.597	0.378	0.00157634	GroupC	PTEN
6.42903e-08	0.272245	0.636	0.406	0.00169476	GroupC	LAP3
6.83131e-08	0.366909	0.669	0.487	0.0018008	GroupC	IFI16
7.36472e-08	0.317216	0.662	0.47	0.00194141	GroupC	PIK3AP1
7.77949e-08	0.327685	0.799	0.607	0.00205075	GroupC	PLAC8
9.12473e-08	0.303521	0.721	0.544	0.00240537	GroupC	ANXA5
9.7671e-08	0.306936	0.883	0.743	0.00257471	GroupC	ANXA2
1.07653e-07	0.25954	0.377	0.194	0.00283784	GroupC	GIMAP8
1.08667e-07	0.409099	0.688	0.493	0.00286458	GroupC	MAFB
1.32613e-07	0.398768	0.916	0.858	0.00349581	GroupC	CTSB
1.43472e-07	0.291651	0.519	0.321	0.00378206	GroupC	PLSCR1
1.49502e-07	0.255918	0.383	0.204	0.00394103	GroupC	NRIP1
1.69974e-07	0.261087	0.39	0.21	0.00448069	GroupC	PDIA6
1.84698e-07	0.330965	0.409	0.231	0.00486882	GroupC	MYOF
2.51429e-07	0.38616	0.526	0.337	0.00662792	GroupC	CALR
3.78408e-07	0.30261	0.727	0.548	0.00997522	GroupC	GNS
3.91375e-07	0.279432	0.545	0.35	0.010317	GroupC	AGPAT3
4.26771e-07	0.274736	0.545	0.349	0.0112501	GroupC	RNASET2
7.16101e-07	0.274416	0.617	0.411	0.0188771	GroupC	MYO9B
9.48277e-07	0.434213	0.714	0.564	0.0249975	GroupC	MTRNR2L1
1.2703e-06	0.281583	0.643	0.455	0.0334864	GroupC	NOTCH2
1.38912e-06	0.250602	0.604	0.415	0.0366186	GroupC	CASP1
1.54657e-06	0.305073	0.253	0.12	0.0407692	GroupC	MS4A7
1.74694e-06	0.328918	0.727	0.57	0.0460512	GroupC	STAT1
3.56043e-50	0.562867	1	1	9.38564e-46	GroupD	RNA18S5
4.289e-42	0.540661	1	1	1.13062e-37	GroupD	RNA28S5
4.20431e-18	0.440926	0.418	0.236	1.1083e-13	GroupD	HLA-DPA1
6.40329e-16	0.58795	0.627	0.509	1.68797e-11	GroupD	HLA-DRA
3.94631e-15	0.433975	0.754	0.633	1.04029e-10	GroupD	TXNIP
8.87324e-13	0.40086	0.371	0.228	2.33907e-08	GroupD	HLA-DPB1
6.40798e-10	0.258084	0.94	0.918	1.68921e-05	GroupD	MTRNR2L8
