## Supplementary material for "cellstruct: Metrics scores to quantify the biological preservation between two embeddings": Table S5

### Sheet: Sheet1
Table S5. Differential genes expression analysis among three patient severity groups detected in 20% of COVID-CD14 Monocytes.
p_val	avg_log2FC	pct.1	pct.2	p_val_adj	cluster	gene
7.54773e-87	1.36293	0.904	0.455	1.98966e-82	ICU.NonVent	IFI27
7.0508e-82	0.939144	0.697	0.238	1.85866e-77	ICU.NonVent	ISG15
1.59411e-81	0.984463	0.817	0.395	4.20224e-77	ICU.NonVent	IFI6
6.4386e-79	1.11537	0.895	0.6	1.69728e-74	ICU.NonVent	IFITM3
1.60468e-65	0.853994	0.768	0.361	4.23011e-61	ICU.NonVent	OAS3
1.95751e-56	0.723319	0.702	0.311	5.16018e-52	ICU.NonVent	IFI44L
1.08562e-48	0.747507	0.786	0.442	2.86179e-44	ICU.NonVent	MX1
4.6146e-47	0.78197	0.793	0.498	1.21645e-42	ICU.NonVent	MTRNR2L1
2.56441e-46	0.609884	0.599	0.244	6.76005e-42	ICU.NonVent	SIGLEC1
2.72456e-46	0.664805	0.726	0.391	7.18222e-42	ICU.NonVent	OAS2
8.24395e-40	0.474698	1	0.998	2.17319e-35	ICU.NonVent	B2M
6.79147e-39	0.486091	0.998	0.998	1.7903e-34	ICU.NonVent	HLA-B
2.49147e-38	0.419577	0.408	0.123	6.56776e-34	ICU.NonVent	IFIT1
8.96023e-37	0.437032	0.401	0.124	2.36201e-32	ICU.NonVent	RSAD2
4.44323e-36	0.381111	0.325	0.082	1.17128e-31	ICU.NonVent	LGALS3BP
1.71851e-34	0.54427	0.526	0.232	4.53016e-30	ICU.NonVent	IFIT3
3.87628e-32	0.278622	0.232	0.042	1.02183e-27	ICU.NonVent	IFITM1
1.89668e-31	0.574868	0.871	0.735	4.99985e-27	ICU.NonVent	RNF213
9.10146e-31	0.561467	0.764	0.522	2.39924e-26	ICU.NonVent	XAF1
1.26111e-29	0.749669	0.813	0.649	3.32441e-25	ICU.NonVent	TXNIP
1.46015e-27	0.477765	0.434	0.186	3.84909e-23	ICU.NonVent	APOBEC3A
2.11418e-26	0.490895	0.633	0.387	5.57319e-22	ICU.NonVent	MX2
6.3744e-26	0.387606	0.452	0.207	1.68035e-21	ICU.NonVent	LY6E
3.65453e-25	0.29033	0.316	0.106	9.63371e-21	ICU.NonVent	CMPK2
4.52212e-25	0.268341	0.263	0.074	1.19208e-20	ICU.NonVent	HERC5
2.46462e-24	0.400196	0.341	0.126	6.49698e-20	ICU.NonVent	OTOF
9.79618e-24	0.481731	0.646	0.43	2.58237e-19	ICU.NonVent	TMEM123
9.47904e-20	0.411312	0.775	0.617	2.49877e-15	ICU.NonVent	ADAR
1.25489e-19	0.320305	0.506	0.273	3.30802e-15	ICU.NonVent	IFI44
2.36856e-18	0.386557	0.439	0.233	6.24377e-14	ICU.NonVent	EIF2AK2
2.81165e-18	0.372808	0.624	0.416	7.41179e-14	ICU.NonVent	IFITM2
2.85002e-17	0.336834	0.53	0.321	7.51293e-13	ICU.NonVent	EPSTI1
1.63113e-16	0.361913	0.978	0.962	4.29983e-12	ICU.NonVent	HLA-A
7.42472e-15	0.401824	0.866	0.8	1.95723e-10	ICU.NonVent	SELL
1.94214e-14	0.37702	1	0.992	5.11969e-10	ICU.NonVent	MALAT1
1.63702e-13	0.283489	0.461	0.277	4.31536e-09	ICU.NonVent	OAS1
2.14286e-13	0.428701	0.797	0.703	5.6488e-09	ICU.NonVent	NFKBIA
2.5866e-13	0.325392	0.924	0.904	6.81854e-09	ICU.NonVent	UBC
3.84224e-13	0.326535	0.472	0.288	1.01285e-08	ICU.NonVent	TNFAIP3
8.25362e-13	0.314306	0.935	0.916	2.17574e-08	ICU.NonVent	HLA-C
1.18862e-12	0.321954	0.944	0.934	3.13331e-08	ICU.NonVent	APLP2
1.33218e-11	0.259403	0.463	0.298	3.51177e-07	ICU.NonVent	KLF10
1.57754e-11	0.273002	0.499	0.332	4.15856e-07	ICU.NonVent	SAMD9L
2.77632e-11	0.266913	0.477	0.312	7.31865e-07	ICU.NonVent	SCO2
5.65547e-11	0.298337	0.477	0.326	1.49084e-06	ICU.NonVent	TRIM22
6.81847e-11	0.326415	0.483	0.334	1.79742e-06	ICU.NonVent	UTRN
7.96332e-10	0.28166	0.586	0.441	2.09921e-05	ICU.NonVent	PARP14
4.80413e-09	0.262372	0.71	0.593	0.000126642	ICU.NonVent	PLAC8
1.35331e-08	0.35167	0.543	0.416	0.000356745	ICU.NonVent	CD163
9.15821e-08	0.316085	0.129	0.055	0.0024142	ICU.NonVent	IGJ
7.24249e-56	0.650814	0.725	0.358	1.90919e-51	ICU.Vent	CLU
2.85064e-36	0.61874	0.989	0.981	7.51457e-32	ICU.Vent	S100A8
1.79261e-31	0.476376	0.81	0.595	4.72551e-27	ICU.Vent	CTSD
5.42068e-30	0.598451	0.553	0.311	1.42895e-25	ICU.Vent	CYP1B1
9.10553e-28	0.337825	0.322	0.105	2.40031e-23	ICU.Vent	GIMAP8
1.49895e-27	0.646627	0.799	0.623	3.95138e-23	ICU.Vent	S100A12
1.06285e-25	0.481559	0.991	0.992	2.80179e-21	ICU.Vent	S100A9
3.16409e-23	0.431591	0.765	0.569	8.34087e-19	ICU.Vent	LGALS1
7.78134e-23	0.392426	0.922	0.825	2.05124e-18	ICU.Vent	MNDA
1.49312e-21	0.480098	0.969	0.966	3.93602e-17	ICU.Vent	LYZ
2.02325e-21	0.329502	0.523	0.303	5.3335e-17	ICU.Vent	ANPEP
3.31206e-21	0.413125	0.988	0.969	8.73092e-17	ICU.Vent	VCAN
1.11775e-20	0.52079	0.831	0.718	2.9465e-16	ICU.Vent	PLBD1
1.10022e-19	0.346148	0.883	0.764	2.9003e-15	ICU.Vent	S100A4
1.70909e-19	0.281383	0.367	0.171	4.50533e-15	ICU.Vent	LITAF
1.9041e-19	0.34217	0.902	0.818	5.0194e-15	ICU.Vent	TKT
2.85034e-19	0.32031	0.477	0.273	7.51377e-15	ICU.Vent	MAPK14
3.61475e-19	0.334655	0.896	0.757	9.52884e-15	ICU.Vent	IQGAP1
2.41205e-18	0.347793	0.901	0.826	6.3584e-14	ICU.Vent	CTSB
3.26008e-18	0.332694	0.886	0.805	8.5939e-14	ICU.Vent	PKM
3.82173e-18	0.297021	0.456	0.257	1.00745e-13	ICU.Vent	GIMAP4
7.93902e-17	0.256039	0.368	0.189	2.09281e-12	ICU.Vent	NFE2
1.77085e-16	0.289011	0.53	0.344	4.66814e-12	ICU.Vent	DDX17
1.99586e-16	0.261174	0.309	0.14	5.26128e-12	ICU.Vent	TMEM176B
2.29855e-16	0.298031	0.465	0.28	6.05921e-12	ICU.Vent	C5AR1
6.61129e-16	0.324012	0.484	0.303	1.7428e-11	ICU.Vent	CCR2
1.28895e-15	0.30783	0.494	0.303	3.3978e-11	ICU.Vent	RNASE2
4.53217e-15	0.303836	0.638	0.459	1.19472e-10	ICU.Vent	FAM65B
4.6035e-15	0.272953	0.93	0.837	1.21353e-10	ICU.Vent	ACTG1
4.73566e-15	0.321562	0.707	0.568	1.24837e-10	ICU.Vent	KCTD12
1.23168e-14	0.29754	0.869	0.771	3.24684e-10	ICU.Vent	NCF2
2.16613e-13	0.285793	0.701	0.548	5.71013e-09	ICU.Vent	IL17RA
8.62709e-13	0.260988	0.694	0.554	2.27419e-08	ICU.Vent	RASSF2
5.37282e-10	0.262744	0.678	0.561	1.41633e-05	ICU.Vent	MEGF9
1.12559e-09	0.255131	0.759	0.653	2.96717e-05	ICU.Vent	FPR1
7.16453e-09	0.252941	0.807	0.728	0.000188864	ICU.Vent	TSPO
2.63892e-55	0.453439	0.389	0.071	6.95645e-51	Floor.NonVent	ERAP2
5.57628e-54	0.634996	1	1	1.46996e-49	Floor.NonVent	RNA18S5
7.69139e-54	1.02779	0.809	0.492	2.02753e-49	Floor.NonVent	HLA-DRA
1.64483e-53	0.721309	0.623	0.249	4.33592e-49	Floor.NonVent	IRF1
3.85141e-52	0.279498	0.193	0.004	1.01527e-47	Floor.NonVent	HLA-DQA2
1.69891e-51	0.416573	0.259	0.024	4.47851e-47	Floor.NonVent	HLA-DQA1
1.7401e-45	0.578474	0.992	0.959	4.58707e-41	Floor.NonVent	MT-CO1
4.62908e-39	0.567584	0.967	0.892	1.22027e-34	Floor.NonVent	TPT1
3.99429e-36	0.573038	0.613	0.297	1.05293e-31	Floor.NonVent	SOCS3
1.72997e-34	0.604973	0.867	0.695	4.56036e-30	Floor.NonVent	MCL1
2.91138e-33	0.527366	0.957	0.872	7.67469e-29	Floor.NonVent	EEF1A1
1.47607e-31	0.562406	0.852	0.681	3.89106e-27	Floor.NonVent	EIF1
3.54958e-31	0.539628	0.834	0.658	9.35705e-27	Floor.NonVent	RPS16
3.93892e-31	0.627994	0.724	0.466	1.03834e-26	Floor.NonVent	SOD2
6.78347e-31	0.660586	0.508	0.234	1.78819e-26	Floor.NonVent	HLA-DPB1
2.27547e-30	0.539341	0.786	0.537	5.99836e-26	Floor.NonVent	RPS4X
5.26771e-30	0.504962	0.734	0.455	1.38862e-25	Floor.NonVent	ZFP36
5.48745e-29	0.51405	0.857	0.717	1.44655e-24	Floor.NonVent	EEF2
2.4627e-28	0.532107	0.628	0.364	6.49192e-24	Floor.NonVent	NAMPT
5.77803e-28	0.542045	0.812	0.609	1.52315e-23	Floor.NonVent	DUSP1
7.92395e-28	0.554839	0.688	0.422	2.08883e-23	Floor.NonVent	RPLP0
8.97412e-27	0.49766	0.857	0.712	2.36567e-22	Floor.NonVent	RPL4
1.23266e-26	0.476246	0.538	0.268	3.24942e-22	Floor.NonVent	NAMPTL
3.55649e-26	0.476942	0.93	0.796	9.37527e-22	Floor.NonVent	RPS14
5.58114e-26	0.54937	0.741	0.488	1.47124e-21	Floor.NonVent	RGS2
3.29384e-25	0.418581	0.402	0.166	8.68289e-21	Floor.NonVent	BTG2
3.36084e-25	0.326024	0.367	0.136	8.85952e-21	Floor.NonVent	HLA-DMB
3.5923e-25	0.468337	0.945	0.89	9.46967e-21	Floor.NonVent	MT-CO2
2.33302e-24	0.471534	0.832	0.653	6.15007e-20	Floor.NonVent	RPS3
1.76101e-23	0.450709	0.97	0.91	4.64219e-19	Floor.NonVent	FOS
4.83672e-23	0.479287	0.706	0.472	1.27501e-18	Floor.NonVent	KLF4
5.11705e-23	0.447965	0.347	0.133	1.34891e-18	Floor.NonVent	EGR1
8.57333e-23	0.459516	0.658	0.419	2.26002e-18	Floor.NonVent	PIM1
3.44353e-22	0.417155	0.94	0.861	9.07749e-18	Floor.NonVent	RPS11
1.68598e-21	0.424172	0.817	0.626	4.44442e-17	Floor.NonVent	RPL34
4.32301e-21	0.436382	0.578	0.357	1.13959e-16	Floor.NonVent	RBM3
1.39545e-20	0.293544	0.329	0.129	3.67855e-16	Floor.NonVent	HLA-DMA
2.12675e-20	0.432231	0.832	0.663	5.60634e-16	Floor.NonVent	RPS2
3.5893e-20	0.386951	0.515	0.286	9.46176e-16	Floor.NonVent	TRIB1
7.09685e-20	0.525059	0.5	0.273	1.8708e-15	Floor.NonVent	HLA-DPA1
7.48586e-20	0.426764	0.766	0.583	1.97335e-15	Floor.NonVent	RPL15
3.54751e-19	0.407037	0.912	0.804	9.35159e-15	Floor.NonVent	RPS6
3.8996e-19	0.345197	1	1	1.02797e-14	Floor.NonVent	RNA28S5
4.61513e-19	0.350978	0.304	0.12	1.21659e-14	Floor.NonVent	GBP5
5.38916e-19	0.338126	0.43	0.214	1.42064e-14	Floor.NonVent	EIF3L
1.22956e-18	0.398322	0.879	0.734	3.24124e-14	Floor.NonVent	MT-CYB
6.18121e-18	0.444002	0.585	0.377	1.62943e-13	Floor.NonVent	WARS
8.05044e-18	0.298868	0.379	0.176	2.12218e-13	Floor.NonVent	OTUD1
2.01946e-17	0.347305	0.932	0.85	5.32349e-13	Floor.NonVent	MT-CO3
2.11207e-17	0.44748	0.887	0.807	5.56763e-13	Floor.NonVent	CD74
2.61485e-17	0.380866	0.837	0.701	6.89301e-13	Floor.NonVent	RPL13
3.21616e-17	0.396599	0.595	0.396	8.47813e-13	Floor.NonVent	TUBA1A
1.30548e-16	0.471356	0.497	0.288	3.44137e-12	Floor.NonVent	IL8
3.13789e-16	0.262431	0.299	0.127	8.27179e-12	Floor.NonVent	PFKFB3
3.46373e-16	0.330198	0.962	0.918	9.13073e-12	Floor.NonVent	MTRNR2L8
9.53632e-16	0.327096	0.872	0.749	2.51387e-11	Floor.NonVent	GNB2L1
9.97342e-16	0.386949	0.214	0.075	2.62909e-11	Floor.NonVent	THBS1
1.34779e-15	0.320684	0.477	0.273	3.55291e-11	Floor.NonVent	HLA-DRB5
1.7501e-15	0.295301	1	1	4.61345e-11	Floor.NonVent	MT-RNR1
2.70948e-15	0.332254	0.533	0.334	7.14246e-11	Floor.NonVent	RPL10
2.85427e-15	0.336079	0.475	0.281	7.52413e-11	Floor.NonVent	AP1S2
5.57385e-15	0.283836	0.377	0.189	1.46932e-10	Floor.NonVent	CDKN1A
7.00222e-15	0.270562	0.349	0.17	1.84585e-10	Floor.NonVent	PIM3
7.27256e-15	0.268387	0.329	0.156	1.91712e-10	Floor.NonVent	TAGAP
7.76438e-15	0.341326	0.608	0.407	2.04677e-10	Floor.NonVent	RPS23
2.2296e-14	0.474876	0.802	0.677	5.87744e-10	Floor.NonVent	SAT1
3.8658e-14	0.387747	0.641	0.48	1.01906e-09	Floor.NonVent	RPL5
4.56201e-14	0.364757	0.729	0.571	1.20259e-09	Floor.NonVent	RPL23
4.59817e-14	0.326151	0.889	0.782	1.21212e-09	Floor.NonVent	RPL11
6.11708e-14	0.335854	0.666	0.493	1.61252e-09	Floor.NonVent	CCNL1
1.21806e-13	0.326874	0.789	0.67	3.21094e-09	Floor.NonVent	RPL3
1.36993e-13	0.339817	0.719	0.541	3.61126e-09	Floor.NonVent	PPP1R15A
1.55645e-13	0.323976	0.884	0.793	4.10295e-09	Floor.NonVent	MT-ND2
1.65606e-13	0.305235	0.565	0.369	4.36555e-09	Floor.NonVent	FOSB
2.21257e-13	0.32798	0.857	0.774	5.83257e-09	Floor.NonVent	RPL31
2.52922e-13	0.354649	0.794	0.685	6.66728e-09	Floor.NonVent	RPL18
4.08057e-13	0.322049	0.802	0.692	1.07568e-08	Floor.NonVent	RPS12
4.96573e-13	0.321572	0.789	0.635	1.30901e-08	Floor.NonVent	RPS8
8.93759e-13	0.341017	0.548	0.389	2.35604e-08	Floor.NonVent	LAP3
1.29849e-12	0.300624	0.734	0.563	3.42296e-08	Floor.NonVent	RPS20
2.80661e-12	0.294656	0.952	0.885	7.39849e-08	Floor.NonVent	MT-ATP6
2.96889e-12	0.277089	0.947	0.913	7.82628e-08	Floor.NonVent	MT-ND4
3.45627e-12	0.29435	0.678	0.507	9.11106e-08	Floor.NonVent	RPL6
3.82686e-12	0.321588	0.774	0.657	1.0088e-07	Floor.NonVent	RPS9
5.39091e-12	0.292783	0.877	0.777	1.4211e-07	Floor.NonVent	RPLP1
8.04535e-12	0.292204	0.698	0.533	2.12083e-07	Floor.NonVent	RPS21
8.58183e-12	0.251876	0.384	0.218	2.26226e-07	Floor.NonVent	NFIL3
9.67484e-12	0.347139	0.734	0.597	2.55038e-07	Floor.NonVent	NACA
9.95199e-12	0.287612	0.492	0.314	2.62345e-07	Floor.NonVent	TGFBI
1.24432e-11	0.257975	0.49	0.315	3.28014e-07	Floor.NonVent	HIF1A
1.53562e-11	0.304637	0.887	0.787	4.04804e-07	Floor.NonVent	RPL8
2.00636e-11	0.303565	0.844	0.725	5.28895e-07	Floor.NonVent	MT-ND5
2.07887e-11	0.295902	0.568	0.395	5.48011e-07	Floor.NonVent	RPL9
4.21667e-11	0.294344	0.663	0.504	1.11156e-06	Floor.NonVent	RPL7
5.99928e-11	0.304588	0.907	0.847	1.58147e-06	Floor.NonVent	MT-ND1
6.76253e-11	0.279889	0.543	0.382	1.78267e-06	Floor.NonVent	RPS3A
8.22788e-11	0.280316	0.631	0.477	2.16895e-06	Floor.NonVent	SLC25A6
9.52237e-11	0.295443	0.839	0.764	2.51019e-06	Floor.NonVent	AIF1
1.20221e-10	0.289627	0.613	0.456	3.16915e-06	Floor.NonVent	MT-ND3
1.40387e-10	0.300907	0.779	0.651	3.70074e-06	Floor.NonVent	RPLP2
4.56364e-10	0.311526	0.46	0.299	1.20302e-05	Floor.NonVent	TNFAIP3
8.8434e-10	0.271473	0.756	0.63	2.33121e-05	Floor.NonVent	RPS18
1.39583e-09	0.312737	0.422	0.281	3.67955e-05	Floor.NonVent	IER2
1.66919e-09	0.274541	0.442	0.292	4.40016e-05	Floor.NonVent	GBP1
2.01785e-09	0.347329	0.5	0.364	5.31927e-05	Floor.NonVent	GBP2
3.75242e-09	0.280602	0.588	0.461	9.89175e-05	Floor.NonVent	RPL10A
4.84785e-09	0.283721	0.899	0.824	0.000127794	Floor.NonVent	MTRNR2L12
1.29306e-08	0.291613	0.771	0.689	0.000340863	Floor.NonVent	RPS13
2.08895e-08	0.274563	0.859	0.824	0.000550669	Floor.NonVent	H3F3B
3.01053e-08	0.254021	0.598	0.473	0.000793605	Floor.NonVent	JUNB
3.33452e-08	0.257767	0.447	0.31	0.000879013	Floor.NonVent	KLF10
4.19915e-08	0.265037	0.455	0.318	0.00110694	Floor.NonVent	GADD45B
